# Mechanodetection of neighbor plants elicits adaptive leaf movements through calcium dynamics

**DOI:** 10.1101/2022.01.28.478192

**Authors:** Chrysoula K. Pantazopoulou, Sara Buti, Chi Tam Nguyen, Lisa Oskam, Edward E. Farmer, Kaisa Kajala, Ronald Pierik

## Abstract

Plants detect their neighbors via various cues, including reflected light and touching of leaf tips, which elicit in upward leaf movement (hyponasty). It is currently unknown how touch is sensed and how the signal is transferred from the leaf tip to the petiole base that drives hyponasty. Here, we show that touch-induced hyponasty involves a signal transduction pathway that is distinct from light-mediated hyponasty. We found that mechanostimulation of the leaf tip upon touching causes cytosolic calcium ([Ca^2+^]_cyt_ induction in leaf tip trichomes that spreads towards the petiole. Both perturbation of the calcium response and the absence of trichomes inhibit touch-induced hyponasty. Finally, using plant competition assays, we show that touch-induced hyponasty is adaptive in dense stands of Arabidopsis. We thus establish a novel, adaptive mechanism regulating hyponastic leaf movement in response to mechanostimulation by neighbors in dense vegetation.
