## Supplementary material for "Mechanodetection of neighbor plants elicits adaptive leaf movements through calcium dynamics": excel file 1_DEGs

### Sheet: leaf tip
	60 touch specific DEGs							35 shared between touch and local FR DEGs
	gene_assign	gene_name	Touch (logFC)					gene_assign	gene_name	Touch (logFC)	WL+FRtip (logFC)
1	AT4G15210	ATVSP1, VSP1, vegetative storage protein 1	3.29831				1	AT5G07010	PYL4, RCAR10, PYR1-like 4	2.64994	6.21656
2	AT5G24780	Chaperone DnaJ-domain superfamily protein	3.13398				2	AT1G57590	pre-tRNA	2.16712	2.3857
3	AT2G24210	BTS, EMB2454, zinc finger protein-related	2.50519				3	AT1G60270	NAD(P)-linked oxidoreductase superfamily protein	1.61598	1.95269
4	AT1G52410	CYP708A3, cytochrome P450, family 708, subfamily A, polypeptide 3	2.3495				4	AT4G16000	S-adenosyl-L-methionine-dependent methyltransferases superfamily protein	1.16935	1.00259
5	AT4G17470	Duplicated homeodomain-like superfamily protein	2.32556				5	AT5G16080	ZIP5, zinc transporter 5 precursor	1.12401	2.02607
6	AT3G28220	MATE efflux family protein	2.24989				6	AT1G19570	unknown protein; Has 3 Blast hits to 3 proteins in 2 species: Archae - 0; Bacteria - 0; Metazoa - 0; Fungi - 0; Plants - 3; Viruses - 0; Other Eukaryotes - 0 (source: NCBI BLink).	1.06176	0.748121
7	AT4G15670	ATSPDS3, SPDS3, SPMS, spermidine synthase 3	2.11436				7	AT3G05640	EDF2, RAP2.8, RAV2, TEM2, related to ABI3/VP1 2	1.04877	1.48289
8	AT4G15690	alpha/beta-Hydrolases superfamily protein	2.0695				8	AT1G76620	Protein of unknown function, DUF547	0.936276	1.41146
9	AT1G73325	ATMYB75, MYB75, PAP1, SIAA1, production of anthocyanin pigment 1	2.02604				9	AT1G58360	Protein phosphatase 2C family protein	0.916457	0.558995
10	AT5G47330	unknown protein; FUNCTIONS IN: molecular_function unknown; INVOLVED IN: biological_process unknown; LOCATED IN: mitochondrion; EXPRESSED IN: sperm cell, male gametophyte, pollen tube; EXPRESSED DURING: L mature pollen stage, M germinated pollen stage; BEST Arabidopsis thaliana protein match is: unknown protein (TAIR:AT1G23150.1); Has 143 Blast hits to 143 proteins in 17 species: Archae - 0; Bacte…	2.0212				10	AT5G41900	ALN, ATALN, allantoinase	0.878809	0.741475
11	AT5G04950	ABC-2 type transporter family protein	1.82511				11	AT4G17340	ATRL1, RL1, RSM2, RAD-like 1	0.77276	0.594709
12	AT3G16470	ATEXP8, ATEXPA8, ATHEXP ALPHA 1.11, EXP8, EXPA8, expansin A8	1.75589				12	AT1G51140	Putative membrane lipoprotein	0.730359	0.856687
13	AT1G52400	AT-BETA-AMY, ATBETA-AMY, BAM5, BMY1, RAM1, beta-amylase 5	1.7455				13	AT4G35320	TRAF-like family protein	0.71585	1.15733
14	AT4G15700	PLC-like phosphodiesterases superfamily protein	1.72195				14	AT3G23810	protein kinase-related	0.632061	0.734923
15	AT4G15680	TPS10, terpene synthase 10	1.69187				15	AT5G36160	basic helix-loop-helix (bHLH) DNA-binding superfamily protein	0.597396	0.514092
16	AT5G01600	Kunitz family trypsin and protease inhibitor protein	1.61789				16	AT3G49120	ATPCB, ATPERX34, PERX34, PRX34, PRXCB, peroxidase CB	0.593112	0.513835
17	AT2G20880	BGLU2, beta glucosidase 2	1.56511				17	AT2G38540	ATDHAR1, DHAR1, DHAR5, dehydroascorbate reductase	0.561615	0.631911
18	AT2G38170	L-Aspartase-like family protein	1.53025				18	AT1G05300	DELTA-TIP2, TIP2;2, tonoplast intrinsic protein 2;2	-0.728972	-0.702511
19	AT3G28007	EamA-like transporter family	1.42876				19	AT4G04955	AtCXE17, CXE17, carboxyesterase 17	-0.736319	-0.799669
20	AT1G71000	ARL, ARGOS-like	1.4129				20	AT3G31430	AAP1, NAT2, amino acid permease 1	-0.761619	-0.65992
21	AT5G23020	ARAF, ARAF1, ASD1, ATASD1, alpha-L-arabinofuranosidase 1	1.36931				21	AT1G04320	ATLTP1, LP1, LTP1, lipid transfer protein 1	-0.792134	-0.590338
22	AT3G22910	SGNH hydrolase-type esterase superfamily protein	1.28279				22	AT1G60730	DRM1, DYL1, dormancy-associated protein-like 1	-0.880355	-0.64499
23	AT1G78490	ARM-repeat/Tetratricopeptide repeat (TPR)-like protein	1.26755				23	AT1G68840	Tyrosine transaminase family protein	-0.940023	-1.0921
24	AT4G21760	CYP71B3, cytochrome P450, family 71, subfamily B, polypeptide 3	1.25031				24	AT5G44590	alpha/beta-Hydrolases superfamily protein	-0.974479	-1.06388
25	AT1G56650	other RNA	1.24924				25	AT1G28330	Gibberellin-regulated family protein	-1.01701	-0.838587
26	AT5G44005	CYP77A6, cytochrome P450, family 77, subfamily A, polypeptide 6	1.20059				26	AT1G66940	ATST2A, ST2A, sulfotransferase 2A	-1.01777	-0.950763
27	AT3G11280	ATNAS1, NAS1, nicotianamine synthase 1	1.18354				27	AT5G56870	unknown protein; FUNCTIONS IN: molecular_function unknown; INVOLVED IN: biological_process unknown; LOCATED IN: endomembrane system; BEST Arabidopsis thaliana protein match is: unknown protein (TAIR:AT5G18636.1); Has 295 Blast hits to 291 proteins in 12 species: Archae - 0; Bacteria - 0; Metazoa - 0; Fungi - 0; Plants - 295; Viruses - 0; Other Eukaryotes - 0 (source: NCBI BLink).	-1.05106	-1.76769
28	AT5G06530	unknown protein; FUNCTIONS IN: molecular_function unknown; INVOLVED IN: biological_process unknown; LOCATED IN: cellular_component unknown; Has 30201 Blast hits to 17322 proteins in 780 species: Archae - 12; Bacteria - 1396; Metazoa - 17338; Fungi - 3422; Plants - 5037; Viruses - 0; Other Eukaryotes - 2996 (source: NCBI BLink).	1.15323				28	AT2G38310	unknown protein; BEST Arabidopsis thaliana protein match is: unknown protein (TAIR:AT2G17300.1); Has 30201 Blast hits to 17322 proteins in 780 species: Archae - 12; Bacteria - 1396; Metazoa - 17338; Fungi - 3422; Plants - 5037; Viruses - 0; Other Eukaryotes - 2996 (source: NCBI BLink).	-1.05332	-0.783984
29	AT2G34930	ORG1, OBP3-responsive gene 1	1.12628				29	AT5G26692	BGLU6, beta glucosidase 6	-1.09318	-1.15299
30	AT4G18440	MD-2-related lipid recognition domain-containing protein	1.1245				30	AT1G22690	unknown protein; BEST Arabidopsis thaliana protein match is: unknown protein (TAIR:AT4G15990.1); Has 30201 Blast hits to 17322 proteins in 780 species: Archae - 12; Bacteria - 1396; Metazoa - 17338; Fungi - 3422; Plants - 5037; Viruses - 0; Other Eukaryotes - 2996 (source: NCBI BLink).	-1.18841	-1.03856
31	AT5G10200	disease resistance family protein / LRR family protein	1.11035				31	AT2G30760	unknown protein; BEST Arabidopsis thaliana protein match is: unknown protein (TAIR:AT2G32210.1); Has 131 Blast hits to 131 proteins in 14 species: Archae - 0; Bacteria - 0; Metazoa - 0; Fungi - 1; Plants - 130; Viruses - 0; Other Eukaryotes - 0 (source: NCBI BLink).	-1.21645	-0.782357
32	AT2G38180	EXS (ERD1/XPR1/SYG1) family protein	1.0893				32	AT2G32200	ATSAHH2, SAHH2, S-adenosyl-l-homocysteine (SAH) hydrolase 2	-1.23687	-1.07338
33	AT1G53100	ATCHX16, CHX16, cation/H+ exchanger 16	1.0542				33	AT4G39250	BGAL4, beta-galactosidase 4	-1.28605	-1.57287
34	AT5G23820	ATFER1, FER1, ferretin 1	1.04737				34	AT1G19510	Pectinacetylesterase family protein	-1.44686	-2.15424
35	AT3G26220	UBC17, ubiquitin-conjugating enzyme 17	1.03184				35	AT4G01390	ATRL5, RL5, RSM4, RAD-like 5	-2.08532	-1.50395
36	AT5G08030	AAE17, acyl-activating enzyme 17	0.982068
37	AT5G25610	TRAF-like family protein	0.851418
38	AT3G21755	ATRD22, RD22, BURP domain-containing protein	0.8006
39	AT1G70780	TSA1, TSK-associating protein 1	0.754562
40	AT5G52050	ATBG1, BGL1, BGLU18, beta glucosidase 18	0.752524
41	AT5G53120	BGLU47, beta-glucosidase 47	0.715233
42	AT3G03640	unknown protein; BEST Arabidopsis thaliana protein match is: unknown protein (TAIR:AT3G56360.1); Has 30201 Blast hits to 17322 proteins in 780 species: Archae - 12; Bacteria - 1396; Metazoa - 17338; Fungi - 3422; Plants - 5037; Viruses - 0; Other Eukaryotes - 2996 (source: NCBI BLink).	0.712944
43	AT1G04840	alpha/beta-Hydrolases superfamily protein	0.653769
44	AT2G03240	JR1, Mannose-binding lectin superfamily protein	0.619042
45	AT4G15540	Thioredoxin superfamily protein	-0.701738
46	AT3G10570	Bifunctional inhibitor/lipid-transfer protein/seed storage 2S albumin superfamily protein	-0.749645
47	AT3G10740	ATBRCA2(V), BRCA2(V), BRCA2B, BRCA2-like B	-0.767661
48	AT5G16580	ZIF1, zinc induced facilitator 1	-0.88107
49	AT1G64170	Core-2/I-branching beta-1,6-N-acetylglucosaminyltransferase family protein	-0.959485
50	AT3G18290	IMS2, MAM-L, MAM3, 2-isopropylmalate synthase 2	-0.971802
51	AT5G23050	Integrase-type DNA-binding superfamily protein	-1.06561
52	AT5G13740	Thioredoxin superfamily protein	-1.12895
53	AT5G01630	ATCAX1, CAX1, RCI4, cation exchanger 1	-1.18303
54	AT2G44080	Thioredoxin superfamily protein	-1.26047
55	AT5G53450	Tetratricopeptide repeat (TPR)-like superfamily protein	-1.35903
56	AT4G36410	ATPase E1-E2 type family protein / haloacid dehalogenase-like hydrolase family protein	-1.36197
57	AT2G40610	Thioredoxin superfamily protein	-1.38265
58	AT5G55460	BGLU25, GLUC, beta glucosidase 25	-1.43303
59	AT5G05250	Nodulin MtN3 family protein	-1.75421
60	AT2G30766	unknown protein; FUNCTIONS IN: molecular_function unknown; INVOLVED IN: biological_process unknown; LOCATED IN: plasma membrane; Has 35333 Blast hits to 34131 proteins in 2444 species: Archae - 798; Bacteria - 22429; Metazoa - 974; Fungi - 991; Plants - 531; Viruses - 0; Other Eukaryotes - 9610 (source: NCBI BLink).	-2.63326

### Sheet: petiole base
	75 touch specific DEGs							15 shared between touch and local FR DEGs
	gene_assign	gene_name	Touch (logFC)					gene_assign	gene_name	Touch (logFC)	WL+FRtip (logFC)
1	AT1G57590	Pectinacetylesterase family protein	1.67372				1	AT3G44990	XTR8 , xyloglucan endo-transglycosylase-related 8 , --- , ---	1.8257	-2.02635
2	AT1G64370	--- , --- , --- , ---	1.52794				2	AT1G66380	MYB114 , myb domain protein 114 , --- , ---	1.29698	1.44928
3	AT1G53890	DUF567 , Protein of unknown function (DUF567) , AT1G53890.2 , DUF567 , Protein of unknown function (DUF567) ,	1.42886				3	AT5G52310	LTI78 , low-temperature-responsive protein 78 (LTI78) / desiccation-responsive protein 29A (RD29A) , --- , ---	0.990946	0.795331
4	AT1G62975	basic helix-loop-helix (bHLH) DNA-binding superfamily protein ,	1.40382				4	AT1G76240	DUF241 , Arabidopsis protein of unknown function (DUF241) , --- , ---	0.947824	1.41037
5	AT5G17450	Heavy metal transport/detoxification superfamily protein , AT5G17450.2 , - Heavy metal transport/de	1.35379				5	AT5G49630	AAP6 , amino acid permease 6 , --- , ---	0.738839	0.660263
6	AT3G18670	Ankyrin repeat family protein	1.32769				6	AT1G31050	basic helix-loop-helix (bHLH) DNA-binding superfamily protein , --- , ---	-0.581399	-0.567043
7	AT5G05960	Bifunctional inhibitor/lipid-transfer protein/seed storage 2S albumin superfamily protein -	1.29121				7	AT4G37140	MEE69 , alpha/beta-Hydrolases superfamily protein , --- , ---	-1.18309	-0.927391
8	AT1G53870	DUF567 , Protein of unknown function (DUF567) , AT1G53870.2 , DUF567 , Protein of unknown function (DUF567) ,	1.27055				8	AT5G39860	PRE1 , basic helix-loop-helix (bHLH) DNA-binding family protein , --- , ---	-1.20094	1.27144
9	AT4G01440	nodulin MtN21 /EamA-like transporter family protein ,	1.22575				9	AT1G52750	alpha/beta-Hydrolases superfamily protein , --- , ---	-1.21154	1.4263
10	AT1G78320	GSTU23 , glutathione S-transferase TAU 23 ,	1.22094				10	AT3G51290	Protein of unknown function (DUF630) ;Protein of unknown function (DUF632) , --- , --- ,/ AT3G51290.1 , --- , Protein	-1.2279	-1.08784
11	AT1G72930	TIR , toll/interleukin-1 receptor-like , - AT1G72930.1 , TIR , toll/interleukin-1 receptor-like	1.1348				11	AT3G26200	CYP71B22 , cytochrome P450, family 71, subfamily B, polypeptide 22 , --- , ---	-1.37094	-1.43435
12	AT3G14620	CYP72A8 , cytochrome P450, family 72, subfamily A, polypeptide 8	1.12654				12	AT4G31805	WRKY family transcription factor , --- , ---	-1.58502	-1.18833
13	AT4G09760	Protein kinase superfamily protein , AT4G09760.2 , Protein kinase superfamily protein	1.10406				13	AT3G28155	TAIR:AT2G35630.1 , --- , --- , ---	-1.72271	-1.56052
14	AT5G44580	--- , --- , --- , ---	1.06486				14	AT2G37390	Chloroplast-targeted copper chaperone protein , --- , --- ,/ AT2G37390.2 , --- , Chloroplast-targeted copper chaperon	-1.77753	-1.15556
15	AT2G20340	Pyridoxal phosphate (PLP)-dependent transferases superfamily protein ,	1.0619				15	AT5G20635	--- , --- , --- , ---	-1.81048	-1.09897
16	AT4G23870	--- , --- , --- , ---	1.05587
17	AT1G02300	Cysteine proteinases superfamily protein	1.04588
18	AT5G23240	DNAJ heat shock N-terminal domain-containing protein	1.04397
19	AT1G43650	nodulin MtN21 /EamA-like transporter family protein , AT1G43650.2 , nodulin MtN21 /EamA-like trans	1.03279
20	AT1G03620	ELMO/CED-12 family protein	0.999123
21	AT5G15970	stress-responsive protein (KIN2) / stress-induced protein (KIN2) / cold-responsive protein (COR6.6) / cold-regulated prote	0.988428
22	AT2G22122	--- , --- , --- , ---	0.988332
23	AT3G53720	CHX20 , cation/H+ exchanger 20 ,	0.984944
24	AT2G27035	ENODL20 , early nodulin-like protein 20	0.956229
25	AT2G32750	Exostosin family protein	0.940837
26	AT2G46440	CNGC11 , cyclic nucleotide-gated channels	0.936531
27	AT1G51700	DOF1 , DOF zinc finger protein 1 , --- , ---	0.893542
28	AT1G07280	Tetratricopeptide repeat (TPR)-like superfamily protein , AT1G07280.2 , Tetratricopeptide repeat	0.886518
29	AT1G75380	BBD1 , bifunctional nuclease in basal defense response 1 , AT1G75380.2 , BBD1 , bifunctional nuclease in basal	0.87944
30	AT4G16146	cAMP-regulated phosphoprotein 19-related protein	0.879407
31	AT3G21755	other RNA , AT3G21755.2 , other RNA	0.878306
32	AT2G33530	scpl46 , serine carboxypeptidase-like 46 ,	0.85343
33	AT4G20240	CYP71A27 , cytochrome P450, family 71, subfamily A, polypeptide 27	0.849416
34	AT4G30650	Low temperature and salt responsive protein family	0.832914
35	AT5G43980	PDLP1 , plasmodesmata-located protein 1	0.823903
36	AT1G59970	Matrixin family protein	0.808067
37	AT1G76800	Vacuolar iron transporter (VIT) family protein	0.788805
38	AT5G57345	--- , --- , --- , ---	0.78745
39	AT4G19200	proline-rich family protein	0.783532
40	AT5G57350	+)-ATPase 3 (HA3 , H(+)-ATPase 3 , --- , --- ,/ AT5G57350.2 , +)-ATPase 3 (HA3 , H(+)-ATPase 3 , --- , ---	0.77697
41	AT2G04350	LACS8 , AMP-dependent synthetase and ligase family protein , AT2G04350.2 , LACS8 , AMP-dependent synthetase an	0.773109
42	AT1G29395	COR413IM1 , COLD REGULATED 314 INNER MEMBRANE 1	0.770964
43	AT4G18280	glycine-rich cell wall protein-related ,	0.748457
44	AT2G37650	GRAS family transcription factor	0.744845
45	AT4G37310	CYP81H1 , cytochrome P450, family 81, subfamily H, polypeptide 1	0.741219
46	AT1G51680	4CL1 , 4-coumarate:CoA ligase 1 , AT1G51680.3 , 4CL1 , 4-coumarate:CoA ligase 1 , AT1G51680.2	0.723039
47	AT5G63710	Leucine-rich repeat protein kinase family protein ,	0.718357
48	AT1G60140	TPS10 , trehalose phosphate synthase	0.707247
49	AT3G55130	WBC19 , white-brown complex homolog 19	0.685088
50	AT2G15970	COR413-PM1 , cold regulated 413 plasma membrane 1 , --- , --- ,/ AT2G15970.2 , COR413-PM1 , cold regulated 413 plasma membr	0.68225
51	AT1G78820	D-mannose binding lectin protein with Apple-like carbohydrate-binding domain	0.646197
52	AT3G14650	CYP72A11 , cytochrome P450, family 72, subfamily A, polypeptide 11 , --- , ---	0.644439
53	AT1G18720	DUF962 , Protein of unknown function (DUF962) , --- , ---	0.624662
54	AT4G16190	Papain family cysteine protease	0.606415
55	AT5G35970	P-loop containing nucleoside triphosphate hydrolases superfamily protein	0.606289
56	AT5G56710	Ribosomal protein L31e family protein , AT5G56710.2 , Ribosomal protein L31e family protein	-0.57868
57	AT5G22440	Ribosomal protein L1p/L10e family , AT5G22440.2 , Ribosomal protein L1p/L10e family	-0.606938
58	AT1G77470	RFC3 , replication factor C subunit 3	-0.619643
59	AT5G22880	HTB2 , histone B2	-0.712712
60	AT2G41650	--- , --- , --- , ---	-0.843304
61	AT3G14900	--- , --- , --- , ---	-0.855125
62	AT4G18970	GDSL-like Lipase/Acylhydrolase superfamily protein , AT4G18970.1 , GDSL-like Lipase/Acylhydrolase	-0.859621
63	AT1G30820	CTP synthase family protein	-1.0153
64	AT5G13225	snoRNA , --- , ---	-1.05351
65	AT5G20740	Plant invertase/pectin methylesterase inhibitor superfamily protein , --- , ---	-1.12019
66	AT1G02730	CSLD5 , cellulose synthase-like D5 , --- , ---	-1.17887
67	AT1G44110	Cyclin A1;1 , --- , ---	-1.26147
68	AT3G28420	Putative membrane lipoprotein , --- , ---	-1.26261
69	AT3G17360	POK1 , phragmoplast orienting kinesin 1 , --- , ---	-1.29255
70	AT5G06150	Cyclin family protein , --- , ---	-1.35755
71	AT1G19373	snoRNA , --- , ---	-1.36558
72	AT5G08070	TCP17 , TCP domain protein 17 , --- , ---	-1.50505
73	AT5G22940	F8H , FRA8 homolog , --- , ---	-1.51196
74	AT5G60150	--- , --- , --- , ---	-1.61385
75	AT1G06360	Fatty acid desaturase family protein , --- , ---	-2.16691
